# The [PSI+] prion and HSP104 modulate cytochrome *c* oxidase deficiency caused by deletion of COX12

**DOI:** 10.1101/2021.10.08.463630

**Authors:** Pawan Kumar Saini, Hannah Dawitz, Andreas Aufschnaiter, Jinsu Thomas, Amélie Amblard, James Stewart, Nicolas Thierry-Mieg, Martin Ott, Fabien Pierrel

**Affiliations:** Univ. Grenoble Alpes, CNRS, UMR 5525, VetAgro Sup, Grenoble INP, TIMC, 38000 Grenoble, France; Department of Biochemistry and Biophysics, Stockholm University, Stockholm 10691, Sweden; Max Planck Institute for Biology of Ageing, Joseph-Stelzmann-Str. 9b, 50931 Cologne, Germany; Wellcome Centre for Mitochondrial Research, Biosciences Institute, Faculty of Medical Sciences, Newcastle University, Newcastle Upon Tyne, NE2 4HH, United Kingdom; Department of Medical Biochemistry and Cell Biology, University of Gothenburg, Gothenburg 40530, Sweden

**Keywords:** Cytochrome *c* oxidase, Cox12, respiration, mitochondria, experimental evolution, Hsp104, prion, PSI+, yeast

## Abstract

Cytochrome *c* oxidase is a pivotal enzyme of the mitochondrial respiratory chain, which sustains bioenergetics of eukaryotic cells. Cox12, a peripheral subunit of cytochrome *c* oxidase, is required for full activity of the enzyme, but its exact function is unknown. Here, experimental evolution of a *Saccharomyces cerevisiae* Δ*cox12* strain for ~300 generations allowed to restore the activity of cytochrome *c* oxidase. In one population, the enhanced bioenergetics was caused by a A375V mutation in the AAA+ disaggregase Hsp104. Deletion or overexpression of Hsp104 also increased respiration of the Δ*cox12* ancestor strain. This beneficial effect of Hsp104 was related to the loss of the [*PSI^+^*] prion, which forms cytosolic amyloid aggregates of the Sup35 protein. Overall, our data demonstrate that cytosolic aggregation of a prion impairs the mitochondrial metabolism of cells defective for Cox12. These findings identify a new functional connection between cytosolic proteostasis and biogenesis of the mitochondrial respiratory chain.
