## Supplementary material for "The [PSI+] prion and HSP104 modulate cytochrome *c* oxidase deficiency caused by deletion of COX12": Table S1

### Sheet: Table S1
transfer number	1	2	3	4	5	6	7	8	9	10	11	12	13	14	15	16	17	18	19	20	21	22	23	24	25	26	27	28	29	30	31	32	33	34	35	36	37	38	39	40	41	42	43
culture duration (hours)	24	24	24	24	24	24	24	24	24	24	24	24	24	24	24	24	24	24	24	24	24	24	24	24	24	24	24	24	48	48	48	48	48	48	48	48	48	48	48	48	48	48	48
dilution factor	75	75	75	100	100	100	100	20	33	33	33	33	36	36	36	40	40	40	50	50	50	50	50	50	50	50	50	50	50	60	60	60	60	60	60	60	60	60	60	60	60	60	60
OD600 of population A *	0.198013	0.17815	0.210175	0.204717	0.208775	0.239212	0.236133	0.1653	0.15933	0.148593	0.19538	0.20555	0.229063	0.238875	0.25025	0.243067	0.237075	0.26945	0.24814	0.224433	0.22153	0.187425	0.219587	0.264262	0.288813	0.293612	0.285078	0.292612	0.4095	0.43255	0.47675	0.4984	0.506062	0.605138	0.622775	0.699033	0.6474	0.753338	0.696437	0.703	0.732208	0.638717	0.624508
OD600 of population B *	0.163263	0.1615	0.193325	0.179067	0.208675	0.225712	0.225233	0.14885	0.13708	0.163743	0.21018	0.2338	0.232263	0.284275	0.3104	0.280367	0.298375	0.3047	0.27674	0.253733	0.27453	0.224775	0.261287	0.304212	0.331462	0.314413	0.290378	0.318613	0.46215	0.4546	0.43445	0.4603	0.436762	0.460338	0.425625	0.608383	0.57005	0.597388	0.589137	0.60955	0.644858	0.511817	0.530958
* the values were measured at the end of the growth period, prior to transfer of an aliquot to inocculate the next culture.
