## Supplementary material for "The [PSI+] prion and HSP104 modulate cytochrome *c* oxidase deficiency caused by deletion of COX12": Table S2

### Sheet: Feuil1
diploid strain analyzed	number of tetrads analyzed	spores growing on glucose	spores growing on glucose +G418 (Δcox12:: kanMX4)	spores growing on LGA +G418 (Δcox12 + causal mutation)	frequency of Δcox12 spores growing on LGA
clone Ac crossed to CEN-HM	16	56	28	14	0.5
clone Ba crossed to CEN-HM	14	48	24	12	0.5
