## Supplementary material for "The [PSI+] prion and HSP104 modulate cytochrome *c* oxidase deficiency caused by deletion of COX12": Table S3

### Sheet: Table S3
						samples
#CHROM	POS	ID	REF	ALT	FORMAT	A	B	C	D	E	F	G	H
XII	29739	.	GA	G	GT:DP:AF	0/0:40:97	0/0:49:93	0/0:43:95	1/1:50:100	0/0:59:96	0/0:48:95	1/1:63:93	0/0:55:89
XII	48673	.	TAA	TA	GT:DP:AF	0/0:40:82	0/0:42:88	0/0:45:93	1/1:39:87	0/0:44:84	0/0:33:81	1/1:63:79	0/0:45:88
XII	89746	.	C	T	GT:DP:AF	0/0:78:100	0/0:61:100	0/0:42:100	1/1:71:100	0/0:55:100	0/0:68:98	1/1:66:100	0/0:54:94
REF: reference allele.
ALT: all alternate alleles that are called in at least one sample. in this file there is only one ALT allele at each position.
For each sample at each position, the data is structured according to the FORMAT column, i.e. values are GT:DP:AF with:
- GT = called genotype: 0 is the REF allele, 1 is the ALT allele, any allele supported by at least 15% of reads in a sample is called. In this file all calls are homozygous 0/0 or 1/1 due to our filtering strategy.
- DP: approximate read depth.
- AF = allele frequency: percentage of reads supporting the allele(s) present in GT, in the same order. In this file there is a single AF value since each GT is homozygous.
sample description
A	CEN.PK2-1D, wild-type
B	Dcox12 ancestor
C	Δcox12 clone Ac-P1
D	Δcox12 clone Ba-P2
E	Δcox12 Ac-P pool
F	Δcox12 Ac-N pool
G	Δcox12 Ba-P pool
H	Δcox12 Ba-N pool
