## Supplementary material for "The [PSI+] prion and HSP104 modulate cytochrome *c* oxidase deficiency caused by deletion of COX12": Table S4

### Sheet: Feuil1
Strains used in this study
Name	mat	Genotype	Source
CEN.PK2-1D	alpha	ura3-52, trp1-289, leu2-3_112, his3D1, MAL2-8c, SUC2	Euroscarf ref 30000B
CEN.PK2-1C	a	ura3-52, trp1-289, leu2-3_112, his3D1, MAL2-8c, SUC2	Euroscarf ref 30000A
CEN-H	alpha	ura3-52, trp1-289, leu2-3_112, his3D1, met17::SkHIS3, MAL2-8c, SUC2	this study
CEN-HL	alpha	ura3-52, trp1-289, LEU2, his3D1, met17::SkHIS3, MAL2-8c, SUC2	this study
CEN-HM	alpha	ura3-52, trp1-289, leu2::MET17, his3D1, met17::SkHIS3, MAL2-8c, SUC2	this study
CEN-HLa	a	ura3-52, trp1-289, LEU2, his3D1, met17::SkHIS3, MAL2-8c, SUC2	this study
CEN-Ha	a	ura3-52, trp1-289, leu2-3_112, his3D1, met17::SkHIS3, MAL2-8c, SUC2	this study
BY4741 Δcox12	a	BY4741 ; his3D1 leu2D0 met15D0 ura3D0 Δylr038c::kanMX4	this study
Δcox12-HLa	a	ura3-52, trp1-289, LEU2, his3D1, met17::SkHIS3, Δcox12::kanMX4, MAL2-8c, SUC2	this study
Δcox12-HM	alpha	ura3-52, trp1-289, leu2::MET17, his3D1, met17::SkHIS3, Δcox12::kanMX4, MAL2-8c, SUC2	this study
Δcox12-msHLa	a	msh2::CaURA3, ura3-52, trp1-289, LEU2, his3D1, met17::SkHIS3, Δcox12::kanMX4, MAL2-8c, SUC2	this study
1414	alpha	kar1-1, ade2-1, SUQ5, his3Δ202, leu2Δ1, trp1Δ63, ura3-52, [PSI+] [pin-]	Jung and Masison
1415	alpha	kar1-1, ade2-1, SUQ5, his3Δ202, leu2Δ1, trp1Δ63, ura3-52, [psi-] [pin-]	Jung and Masison
1414 Δcox12	alpha	kar1-1, ade2-1, SUQ5, his3Δ202, leu2Δ1, trp1Δ63, ura3-52, Δcox12::kanMX4, [PSI+] [pin-]	this study
1415 Δcox12	alpha	kar1-1, ade2-1, SUQ5, his3Δ202, leu2Δ1, trp1Δ63, ura3-52, Δcox12::kanMX4, [psi-] [pin-]	this study
CEN.PK2-1C Δhsp104	a	mat a, ura3-52, trp1-289; leu2-3_112, his3D1; MAL2-8c, SUC2, Δhsp104::URA3	this study
Δhsp104 + Hsp104-A375V	a	mat a, ura3-52, trp1-289; leu2-3_112, his3D1; MAL2-8c, SUC2, Δhsp104::URA3, integrated HSP104-A375V (pRS305-LEU2)	this study
Δcox12 Δhsp104	a	ura3-52, trp1-289; leu2-3_112, his3D1; MAL2-8c, SUC2, Δhsp104::URA3, Δcox12::kanMX4	this study
Δcox12 Δhsp104 +Hsp104-A375V	alpha	ura3-52, trp1-289; leu2-3_112, his3D1; MAL2-8c, SUC2, Δhsp104::URA3, Δcox12::kanMX4, integrated HSP104-A375V (pRS305-LEU2)	this study
clone Ac	a	msh2::CaURA3, ura3-52, trp1-289, LEU2, his3D1, met17::SkHIS3, Δcox12::kanMX4, MAL2-8c, SUC2, evol mutations	this study
clone Ba	a	msh2::CaURA3, ura3-52, trp1-289, LEU2, his3D1, met17::SkHIS3, Δcox12::kanMX4, MAL2-8c, SUC2, evol mutations	this study
clone Ac-P1	?	ura3-52, trp1-289, LEU2, his3D1, met17::SkHIS3, Δcox12::kanMX4, MAL2-8c, SUC2, evol mutations	this study
clone Ba-P2	?	ura3-52, trp1-289, LEU2, his3D1, met17::SkHIS3, Δcox12::kanMX4, MAL2-8c, SUC2, evol mutations	this study
Jung G & Masison DC (2001) Guanidine Hydrochloride Inhibits Hsp104 Activity In Vivo: A Possible Explanation for Its Effect in Curing Yeast Prions. Current Microbiology 43, 7–10.
