## Supplementary material for "The [PSI+] prion and HSP104 modulate cytochrome *c* oxidase deficiency caused by deletion of COX12": Table S5

### Sheet: Feuil1
Oligonucleotides used in this study
Name	sequence	Purpose	note
5SkHis3Met17	GGGTCGTCAGATACATAGATACAATTCTATTACCCCCATCCATACAATGACAGAACCAGCCCAAAAAAAGC	construction strain CEN-H	Sk HIS3 sequence in bold
3SkHis3Met17	AGAGAAAGTAGGTTTATACATAATTTTACAACTCATTACGCACACTCACATCAAAACACCTTTGGTTGAGGG
5verifMet17	CCGAAGTGTCGAAAAGGTGGC
3verifMet17	GTGTGACAGCTTTATAGGAGGCG
5verifleu2	CCAATAGGTGGTTAGCAATCGTC	construction strain CEN-HL
3verifleu2	CGTCTACCCTATGAACATATTCC
5Met17Leu2	CCTTTTACATTTCAGCAATATATATATATATATTTCAAGGATATACCATTCTAATGCCATCTCATTTCGATACTG	construction strain CEN-HM	MET17 sequence in bold
3Met17Leu2	TGAATTTCATTTATAAAGTTTATGTACAAATATCATAAAAAAAGAGAATCTTTTCATGGTTTTTGGCCAGCGAAAAC
5cox12	CCTTCAGGATCTTTAAAAGGTG	construction strains Δcox12-HLa and Δcox12-HM
3cox12	GGCTCCATCATGAACATTCG
5KOmsh2	CTGTAAAAAATCTCTTTATCTGCTGACCTAACATCAAAATCCTCAGATTAAAAGTATGACAGTCAACACTAAGACC	construction strains Δcox12-msHLa	Ca URA3 sequence in bold
3KOmsh2	GTATCTATATATTATCTATCGATTCTCACTTAAGATGTCGTTGTAATATTAATTATAATTGGCCAGTTTTTTTCAAATAAGC
5verifMsh2	GGCTCTTTAAATGTTGACACTC
3verifMsh2	GGGATTATGAATAAACTGTACC
Hsp104_fwd	AACAAAGAAAAAAGAAATCAACTACACGTACCATAAAATATACAGAATATGCATAGGCCACTAGTGGATCTG	construction of strain Δhsp104
Hsp104_rev	TATATTACTGATTCTTGTTCGAAAGTTTTTAAAAATCACACTATATTAAACCAGCTGAAGCTTCGTACGCTGC
cHsp104_fwd	GGCTCGAGGCATCATTGGAAGTGAAATG	cloning of Hsp104/Hsp104-A375V into pRS424
cHsp104_rev	CCGCGGCCGCGTTGGAAATCATCGCTGTTCG
