## Supplementary material for "The [PSI+] prion and HSP104 modulate cytochrome *c* oxidase deficiency caused by deletion of COX12": Table S6

### Sheet: Feuil1
Plasmid name	Insert	Reference
pFA6a:His3MX6	none	Longtine et al.,1998
pRS415	none	Sikorski et al., 1989
pRS414	none	Sikorski et al., 1989
pRS424	none	Christianson et al., 1992
pRS414-HSP104	HSP104	this study
pRS424-HSP104	HSP104	this study
pRS414-HSP104-A375V	hsp104-C1124T	this study
pRS424-HSP104-A375V	hsp104-C1124T	this study
pRS305-Hsp104-A375V	hsp104-C1124T	this study
pUG72	none	Güldener et al., 2002
Longtine MS, McKenzie A 3rd, Demarini DJ, Shah NG, Wach A, Brachat A, Philippsen P & Pringle JR (1998) Additional modules for versatile and economical PCR-based gene deletion and modification in Saccharomyces cerevisiae. Yeast 14, 953–61.
Sikorski RS & Hieter P (1989) A system of shuttle vectors and yeast host strains designed for efficient manipulation of DNA in Saccharomyces cerevisiae. Genetics 122, 19–27.
Christianson TW, Sikorski RS, Dante M, Shero JH & Hieter P (1992) Multifunctional yeast high-copy-number shuttle vectors. Gene 110, 119–22.
Güldener U, Heinisch J, Köhler GJ, Voss D, Hegemann JH. (2002) A second set of loxP marker cassettes for Cre-mediated multiple gene knockouts in budding yeast. Nucleic Acids Research 30, e23
